# The origin of taxonomically restricted genes in yeast

**DOI:** 10.64898/2026.08.24.746667

**Authors:** Aaron Wacholder, Anne-Ruxandra Carvunis

## Abstract

The evolutionary origins of taxonomically restricted “orphan” genes (TRGs), which lack known homologs outside of a specific taxon, have fueled a decades-long controversy. On the one hand, thousands of TRGs are proposed to have originated *de novo* from previously non-genic DNA. These include an expansive repertoire of newly discovered microproteins that were missed from genome annotations yet can mediate important phenotypes. On the other hand, critics contend that many TRGs are not novel gene creations, but rather the products of extreme sequence divergence leading to homology detection failure. Here, we resolve this controversy by systematically dissecting the origins of TRGs across the *Saccharomyces* taxon, using a sensitive profile-profile alignment approach to identify challenging homologs. Our results reconcile the two competing models by revealing a temporal shift in the mechanisms underlying TRG formation. We demonstrate that most species-specific TRGs are genuine *de novo* gene births whereas most of the TRGs that are conserved across the *Saccharomyces* genus derive from highly diverged ancestral genes whose homology is no longer detectable using common methods. These findings suggest that, in *Saccharomyces*, a high rate of *de novo* birth events is balanced by evolutionary attrition with little to no survivors after a few million years. Therefore, nearly all *de novo* genes appear destined to vanish, with little contribution to the stable genetic repertoire over deep evolutionary time, despite providing important contributions to species-specific physiology and adaptation in the present time.
