## Supplementary Table 1 for "The origin of taxonomically restricted genes in yeast"

### Sheet: Supplementary Table 1
SGD Systematic name	genus conservation status	mean RFC	RFC S. paradoxus	RFC S. mikatae	RFC S. jurei	RFC S. kudriavzevii	RFC S. arboricolus	RFC S. uvarum	RFC S. eubayanus	best e-value for syntenic homology group	count species with syntenic homologs	syntenic homolog in YGOB	expected strand proportion	aa divergence within saccharomyces	ORF length	distance to TE	inferred origin
YAL067W-A	genus-unconserved	0.260965	0.285088	NA	0.131579	0.342105	0.333333	0.0657895	0.407895	0.31	NA	FALSE	NA	NA	228	19524	de novo
YAL064W	genus-unconserved	NA	0.108772	NA	NA	NA	NA	NA	NA	NA	NA	FALSE	NA	0.994468	285	381	TE associated
YAR064W	genus-unconserved	0.155	NA	0.09	0.09	0.203333	0.236667	NA	NA	NA	NA	FALSE	NA	0.976445	300	10419	unknown
YAR068W	genus-unconserved	0.525573	1	0.697531	0.259259	0.31893	0.668724	0.191358	0.54321	NA	0	FALSE	NA	0.955924	486	12627	unknown
YBL100W-C	genus-unconserved	0.115476	0	0	0	0	0.466667	0.341667	0	NA	NA	FALSE	NA	0.970557	120	1099	de novo
YBL048W	genus-unconserved	0.18315	0.108974	0.137821	0.375	0.147436	0.0801282	0.195513	0.237179	NA	19	FALSE	NA	0.982512	312	69407	de novo
YBL044W	genus-unconserved	0.299652	0.411924	0.192412	0.365854	0.235772	0.287263	0.314363	0.289973	NA	25	FALSE	NA	0.970378	369	60651	de novo
YBL008W-A	genus-unconserved	0.182738	0.0125	0.179167	0.191667	0.2875	0.075	0.1	0.433333	1.98	NA	FALSE	NA	0.974304	240	11248	de novo
YBR032W	genus-unconserved	0.329483	0.666667	0.250825	0.118812	0.481848	0.310231	NA	0.148515	0.286	10	FALSE	NA	0.864383	303	25249	unknown
YBR184W	genus-conserved	0.936841	0.998092	0.986005	0.992366	0.907761	0.883588	0.889313	0.900763	0.27	10	FALSE	NA	0.971449	1572	44555	unknown
YBR200W-A	genus-unconserved	0.221212	0.49697	0.151515	0.151515	NA	NA	0.0848485	NA	NA	NA	FALSE	NA	0.990721	165	20342	unknown
YBR209W	genus-unconserved	0.176999	0.468553	0.185535	0.216981	0.169811	0.0754717	0.0345912	0.0880503	NA	0	FALSE	NA	NA	318	589	de novo
YBR221W-A	genus-unconserved	0.453061	0.733333	0.733333	0.314286	0.409524	0.980952	0	0	NA	NA	FALSE	NA	0.751071	105	21934	unknown
YCL054W-A	genus-unconserved	NA	0.643678	0.0804598	0.0804598	NA	NA	NA	NA	NA	NA	FALSE	NA	0.966274	87	26587	unknown
YCL042W	genus-unconserved	0.153175	0.180556	0.361111	0	0	0.430556	0	0.1	NA	27	FALSE	NA	0.974839	360	31758	de novo
YCL021W-A	genus-conserved	0.861376	1	1	1	NA	1	0.306878	NA	0.608	0	FALSE	NA	0.927016	378	73	TE associated
YCR001W	genus-unconserved	NA	0.126984	0.0285714	0.0698413	NA	NA	NA	NA	NA	18	FALSE	NA	0.991078	315	8136	unknown
YCR041W	genus-unconserved	0.680395	0.558559	0.798799	0.717718	0.279279	0.684685	0.801802	0.921922	NA	5	FALSE	NA	0.890257	333	31022	unknown
YCR085W	genus-unconserved	0.243745	0.127119	0.403955	0.288136	0.262712	0.144068	0.183616	0.29661	1.8	18	FALSE	NA	0.98055	354	28105	de novo
YCR095W-A	genus-unconserved	0.101887	0.157233	0.0188679	0.113208	0	0.220126	NA	NA	4.7	NA	FALSE	NA	0.995182	159	1577	unknown
YDL242W	genus-unconserved	0.516949	0.257062	0.624294	0.663842	0.50565	NA	NA	0.533898	NA	0	FALSE	NA	0.912206	354	415112	unknown
YDL204W-A	genus-unconserved	0.203548	0.45098	0.183007	0.196078	0.313725	0.0915033	0.189542	0	NA	NA	FALSE	NA	NA	153	340139	de novo
YDL159W-A	genus-unconserved	0.603896	1	0.833333	1	0.545455	0.386364	0.356061	0.106061	NA	NA	FALSE	NA	0.940935	132	262111	de novo
YDR003W-A	genus-unconserved	0.182927	1	0	0	0.097561	0	NA	0	0.91	NA	FALSE	NA	0.933976	123	17263	unknown
YDR029W	genus-unconserved	0.153288	0.0031746	0.177778	0.177778	0.215873	0	0.234921	0.263492	NA	14	FALSE	NA	0.968237	315	11573	de novo
YDR157W	genus-unconserved	0.141791	0.0920398	0.271144	0.166667	0.0895522	0.126866	0.0522388	0.19403	NA	21	FALSE	NA	NA	402	32574	de novo
YDR194W-A	genus-unconserved	0.183007	0.0392157	0.300654	0.130719	0.320261	0.254902	0.137255	0.0980392	NA	NA	FALSE	NA	0.997859	153	23599	de novo
YDR246W-A	genus-unconserved	0.253731	0.373134	0.562189	0	0.223881	0.189055	0.174129	NA	1	NA	FALSE	NA	0.967702	201	8837	unknown
YDR524W-C	genus-unconserved	0.519048	1	1	1	0	0.633333	0	0	NA	NA	FALSE	NA	0.428979	90	28993	unknown
YDR525W	genus-unconserved	0.265368	0.387879	0.187879	0.333333	0.275758	0.206061	0.133333	0.333333	2.52	29	FALSE	NA	0.962705	330	28251	de novo
YEL059W	genus-unconserved	0.246879	0.268608	0.462783	0.110032	0.168285	0.132686	0.326861	0.2589	NA	32	FALSE	NA	NA	309	19122	de novo
YEL033W	genus-unconserved	0.217347	0.357143	0.0857143	0.0928571	0.338095	0.0928571	0.238095	0.316667	NA	27	FALSE	NA	0.971806	420	12893	de novo
YEL008W	genus-unconserved	0.291714	0.238845	0.204724	0.488189	0.283465	0.0708661	0.385827	0.370079	3.12	30	FALSE	NA	0.983226	381	1958	de novo
YER078W-A	genus-unconserved	0.2329	0.175758	0.648485	0.121212	0.50303	0	0.0727273	0.109091	0.684	NA	FALSE	NA	0.966988	165	6200	de novo
YER084W	genus-unconserved	0.627169	0.51938	0.896641	0.560724	0.594315	0.465116	0.857881	0.496124	NA	0	FALSE	NA	0.960921	387	14619	unknown
YER121W	genus-unconserved	0.514493	1	0.353623	0.0956522	1	0.110145	0.527536	NA	3.15	33	FALSE	NA	0.971627	345	28772	unknown
YER175W-A	genus-unconserved	0.122727	0.212121	0	NA	0.10303	0.175758	NA	NA	0.9	NA	FALSE	NA	0.998929	165	10629	unknown
YFL012W	genus-conserved	0.980825	1	0.993289	0.973154	0.975391	0.982103	0.959732	0.982103	1.353	2	FALSE	NA	0.956995	447	9745	unknown
YFL010W-A	genus-unconserved	0.270677	0.164912	0.322807	0.2	0.133333	0.357895	0.0666667	0.649123	NA	NA	FALSE	NA	0.964311	285	14088	unknown
YGL260W	genus-unconserved	0.377489	0.393939	0.246753	0.220779	NA	0.536797	NA	0.489177	NA	NA	FALSE	NA	0.947359	231	5780	unknown
YGL149W	genus-unconserved	0.379552	0.947712	0.0686275	0.905229	0.166667	0.166667	0.166667	0.235294	NA	22	FALSE	NA	0.640257	306	20234	de novo
YGL007W	genus-unconserved	0.560847	0.780423	0.396825	0.31746	0.648148	0.304233	0.769841	0.708995	1.3	21	FALSE	NA	0.955746	378	51575	unknown
YGL006W-A	genus-unconserved	0.262548	0.369369	0	0	0.576577	0.387387	0.18018	0.324324	1.9	NA	FALSE	NA	0.967166	111	49679	de novo
YGR025W	genus-unconserved	0.146629	0.194719	0.19802	0.19802	0.039604	0.0792079	0.211221	0.105611	NA	33	FALSE	NA	0.980906	303	2271	de novo
YGR035W-A	genus-unconserved	0.177606	0.490991	0	0	0.0900901	0.193694	0.373874	0.0945946	NA	NA	FALSE	NA	0.976624	222	4058	de novo
YGR039W	genus-unconserved	0.147436	0.150641	0.125	0.259615	0.141026	0.185897	0.102564	0.0673077	2.8	21	FALSE	NA	0.981977	312	187	de novo
YGR121W-A	genus-unconserved	0.310185	0.375	0.287037	0.171296	0.421296	0.328704	0.277778	NA	NA	NA	FALSE	NA	0.993576	216	1916	unknown
YGR161W-C	genus-conserved	1	1	1	1	1	1	1	1	4.29	NA	FALSE	NA	0.892934	279	943	TE associated
YGR174W-A	genus-unconserved	0.374384	0.482759	0.448276	0.37931	0	0.367816	0.37931	0.563218	0.72	NA	FALSE	NA	0.963062	87	1052	de novo
YHL045W	genus-unconserved	0.362069	0.310345	0.100575	0.413793	0.0977011	0.931034	NA	0.318966	NA	0	FALSE	NA	0.752677	348	4276	unknown
YHL041W	genus-unconserved	0.127222	0.0822222	0.106667	0.0822222	0.237778	NA	NA	NA	1.82	0	FALSE	NA	0.988936	450	9166	unknown
YHL015W-A	genus-unconserved	0.0816327	0	0	0	0.571429	0	0	0	0.84	NA	FALSE	NA	0.975732	84	10607	de novo
YHR021W-A	genus-unconserved	0.449927	0.0328947	0.528509	0.809211	0.815789	0.333333	0.179825	NA	NA	11	FALSE	NA	0.963241	456	2110	unknown
YHR050W-A	genus-unconserved	0.365079	0.280702	0.497076	0.327485	0.309942	0.432749	0.309942	0.397661	NA	NA	FALSE	NA	0.962527	171	62360	de novo
YHR086W-A	genus-unconserved	0.21164	0.5	0.0987654	0.302469	0	0.388889	0.0617284	0.12963	0.435	NA	FALSE	NA	0.977516	162	78281	de novo
YHR093W	genus-unconserved	0.156388	0.284153	0.12204	0.0400729	0.145719	0.183971	0.282332	0.0364299	NA	7	FALSE	NA	0.975018	549	68983	de novo
YHR125W	genus-unconserved	0.0751634	0.0620915	0.140523	0.0196078	NA	0.0784314	NA	NA	NA	51	FALSE	NA	0.996074	306	7	TE associated
YHR157W	genus-conserved	0.994536	1	1	0.983607	0.994536	0.994536	0.994536	0.994536	7.04e-12	79	TRUE	1	0.908815	549	23061	vertical descent
YHR175W-A	genus-unconserved	0.192381	0.42	0.0666667	0	0	0.626667	0.233333	0	0.38	NA	FALSE	NA	0.969308	150	10214	unknown
YHR213W-A	genus-unconserved	NA	0.457265	NA	0.384615	NA	NA	NA	NA	NA	NA	FALSE	NA	0.986795	234	2829	unknown
YHR213W-B	genus-unconserved	0.156	0.16	0.09	0.09	0.203333	0.236667	NA	NA	NA	NA	FALSE	NA	NA	300	2512	unknown
YIL105W-A	genus-unconserved	0.419453	0.914894	0	0.553191	0.829787	0	0.276596	0.361702	NA	NA	FALSE	NA	0.557637	141	28850	de novo
YIL092W	genus-conserved	0.941415	0.984753	0.966351	0.901157	0.957413	0.876972	0.954784	0.948475	2.25	5	FALSE	NA	0.958066	1902	5687	TE derived
YIL089W	genus-unconserved	0.799122	0	0.936893	0.949838	0.995146	0.995146	0.826861	0.889968	NA	4	FALSE	NA	0.95646	618	438	TE associated
YIL054W	genus-unconserved	0.289308	0.220126	0.487421	0.374214	0.424528	0.216981	0.125786	0.176101	NA	59	FALSE	NA	0.970735	318	7990	de novo
YIL046W-A	genus-unconserved	0.206061	0.218182	0.109091	0.121212	0.230303	0.157576	0.284848	0.321212	1.98	NA	FALSE	NA	0.994647	165	21756	de novo
YIL012W	genus-unconserved	0.28279	0.152047	0.380117	0.143275	0.47076	0	0.154971	0.678363	0.272	18	FALSE	NA	0.972163	342	3357	unknown
YIR021W-A	genus-unconserved	0.0362173	0.122066	0.00469484	0	0	0.126761	0	0	NA	NA	FALSE	NA	0.98626	213	27476	de novo
YJL136W-A	genus-unconserved	0.452381	0.714286	0.214286	0.666667	0.964286	0.488095	0.119048	0	NA	NA	FALSE	NA	0.948608	84	41150	de novo
YJL118W	genus-conserved	0.942857	1	0.986364	0.85	1	0.954545	0.972727	0.836364	0.136	7	FALSE	NA	0.762491	660	5104	vertical descent
YJL077W-B	genus-unconserved	0.158249	0	0.393939	0.30303	NA	0.0606061	0.0707071	0.121212	NA	NA	FALSE	NA	0.987509	99	60394	de novo
YJL077W-A	genus-unconserved	0.323481	0.551724	0.494253	0.494253	0.172414	0.275862	0.206897	0.0689655	NA	NA	FALSE	NA	0.835475	87	59654	de novo
YJL028W	genus-unconserved	0.0709325	0	0.0744048	0.223214	0.127976	NA	0	0	NA	0	FALSE	NA	0.989293	336	13440	unknown
YJR108W	genus-unconserved	0.363287	0.134409	0.22043	0.75	0.629032	0.233871	0.430108	0.145161	NA	13	FALSE	NA	0.924875	372	84941	de novo
YJR120W	genus-unconserved	0.257631	0.62963	0.207977	0.45584	0.25641	0.165242	0.0883191	0	NA	10	FALSE	NA	0.907388	351	103355	de novo
YJR128W	genus-unconserved	0.305952	0.630556	0.383333	0.208333	0.172222	0.288889	0.172222	0.286111	NA	21	FALSE	NA	0.821913	360	119150	de novo
YJR146W	genus-unconserved	0.164649	0.138418	0	0.152542	0.144068	0.0621469	0.364407	0.29096	NA	0	FALSE	NA	0.985189	354	160114	de novo
YJR151W-A	genus-unconserved	0.161765	0.0196078	NA	0.607843	NA	0	0.0196078	NA	NA	NA	FALSE	NA	0.982156	51	173809	unknown
YKL044W	genus-unconserved	0.307966	0.211838	0.429907	0.398754	0.29595	0.11838	0.28972	0.411215	0.216	41	FALSE	NA	0.9702	321	41797	de novo
YKL037W	genus-unconserved	0.292117	0.22409	0.605042	0.372549	0.0840336	0.154062	0.352941	0.252101	5.1	44	FALSE	NA	0.966453	357	54840	de novo
YKL023W	genus-conserved	0.913669	0.97482	0.954436	0.960432	0.958034	0.621103	0.964029	0.96283	8.96e-07	90	TRUE	1	0.928266	834	63587	vertical descent
YKR032W	genus-unconserved	0.230839	0.260317	0.15873	0	0	0.590476	0.495238	0.111111	2.09	28	FALSE	NA	0.897038	315	6702	de novo
YLL066W-B	genus-unconserved	0.402047	0.578947	0.538012	0.245614	0.245614	NA	NA	NA	NA	NA	FALSE	NA	0.955567	171	86276	unknown
YLL006W-A	genus-unconserved	0.171913	0.502825	0.429379	0.0225989	0.180791	0.0677966	0	0	NA	NA	FALSE	NA	0.946288	177	31523	de novo
YLR111W	genus-unconserved	0.212355	0.207207	0.147147	0.21021	0.0690691	0.213213	0.366366	0.273273	2.24	51	FALSE	NA	0.961813	333	3277	de novo
YLR112W	genus-unconserved	0.209524	0.242857	0.102381	0.354762	0.3	0.145238	0.17381	0.147619	2.66	51	FALSE	NA	0.98858	420	2790	de novo
YLR125W	genus-conserved	0.954814	1	0.970803	0.970803	0.992701	0.970803	0.873479	0.905109	1.365	11	FALSE	NA	0.957173	411	19145	vertical descent
YLR156W	genus-unconserved	NA	NA	NA	NA	NA	NA	NA	NA	NA	0	FALSE	NA	0.990007	345	3520	unknown
YLR157W-D	genus-unconserved	NA	NA	NA	NA	NA	NA	NA	NA	NA	NA	FALSE	NA	NA	213	1	TE associated
YLR157W-E	genus-unconserved	NA	NA	0.0545455	NA	0.430303	0.6	NA	NA	NA	NA	FALSE	NA	0.976981	165	25	TE associated
YLR159W	genus-unconserved	NA	NA	NA	NA	NA	NA	NA	NA	NA	0	FALSE	NA	NA	345	3447	unknown
YLR161W	genus-unconserved	NA	NA	NA	NA	NA	NA	NA	NA	NA	0	FALSE	NA	NA	345	7099	unknown
YLR296W	genus-unconserved	0.21232	0.211009	0	0.116208	0.058104	0.385321	0.336391	0.379205	NA	35	FALSE	NA	0.973412	327	8365	de novo
YLR342W-A	genus-unconserved	0.243842	0.310345	0.132184	0.235632	0	0.551724	0.229885	0.247126	NA	NA	FALSE	NA	0.975732	174	2091	de novo
YLR365W	genus-unconserved	NA	0.252252	0	NA	NA	NA	NA	NA	NA	18	FALSE	NA	0.977695	333	36795	unknown
YLR379W-A	genus-unconserved	0.216117	0.32967	0.406593	0.32967	0.0952381	0.150183	0	0.201465	NA	NA	FALSE	NA	NA	273	59040	de novo
YML100W-A	genus-unconserved	0.380952	0.741379	0.649425	0.551724	0.109195	0.402299	0	0.212644	2.34	NA	FALSE	NA	0.95753	174	61679	de novo
YML058W-A	genus-conserved	1	1	1	1	1	1	1	1	1.62e-08	NA	TRUE	1	0.276588	207	9384	vertical descent
YMR007W	genus-unconserved	0.170229	0.188976	0.144357	0.0944882	0.251969	0	0.165354	0.346457	4.32	0	FALSE	NA	0.983405	381	9710	de novo
YMR030W-A	genus-unconserved	0.0692194	0.113402	0	0	0.0927835	0.171821	0.0824742	0.024055	NA	NA	FALSE	NA	1	291	19403	de novo
YMR105W-A	genus-unconserved	0.284615	0.564103	0.348718	0	0.14359	NA	0.14359	0.507692	0.252	NA	FALSE	NA	0.976802	195	2957	unknown
YMR106W-A	genus-unconserved	NA	NA	NA	NA	NA	NA	NA	0.416667	NA	NA	FALSE	NA	NA	264	28	TE associated
YMR175W-A	genus-unconserved	0.128205	0.107692	0.153846	0.148718	0.2	0.0820513	0.123077	0.0820513	2.16	NA	FALSE	NA	0.998572	195	37975	de novo
YMR182W-A	genus-unconserved	0.351396	0.206897	0.137931	0.505747	0.505747	0.471264	0.321839	0.310345	1.4	NA	FALSE	NA	0.980014	87	52472	de novo
YMR230W-A	genus-unconserved	0.219955	0.232804	0.455026	0.201058	0.185185	0.169312	0.164021	0.132275	NA	NA	FALSE	NA	NA	189	35093	de novo
YMR242W-A	genus-unconserved	0.31746	0.433333	0.455556	0.455556	0.277778	0.6	0	0	NA	NA	FALSE	NA	0.957352	90	14163	unknown
YMR247W-A	genus-unconserved	NA	0.0972222	NA	NA	NA	0.1875	NA	NA	NA	NA	FALSE	NA	0.988758	144	403	TE associated
YMR272W-B	genus-unconserved	0.206349	0.277778	0.259259	0.0277778	0.407407	0	0.361111	0.111111	NA	NA	FALSE	NA	0.984118	108	1855	de novo
YMR315W-A	genus-unconserved	0.0300926	0	0	NA	0.12037	0	NA	NA	2.55	NA	FALSE	NA	0.999822	108	66521	unknown
YMR320W	genus-unconserved	NA	0.156863	NA	0.169935	NA	0.0196078	NA	NA	NA	0	FALSE	NA	0.995717	306	78981	unknown
YNL277W-A	genus-unconserved	0.21542	0.153439	0.248677	0.248677	0.201058	0.190476	0.259259	0.206349	3.04	NA	FALSE	NA	0.986617	189	13978	de novo
YNL269W	genus-unconserved	0.19697	0.212121	0.376263	0.224747	0.0580808	0.141414	0.169192	NA	NA	42	FALSE	NA	0.988044	396	34998	unknown
YNL067W-B	genus-unconserved	0.26849	0.219858	0.255319	0	0	0.41844	0.638298	0.347518	NA	NA	FALSE	NA	0.961991	141	19607	unknown
YNL046W	genus-conserved	0.993669	1	1	1	0.99422	0.988439	0.988439	0.984586	1.92e-06	65	FALSE	1	0.931478	519	3602	vertical descent
YOL166W-A	genus-unconserved	NA	0.0705128	0.217949	NA	0.282051	NA	NA	NA	NA	NA	FALSE	NA	0.993933	156	2155	unknown
YOL164W-A	genus-unconserved	NA	NA	NA	NA	NA	NA	NA	NA	NA	NA	FALSE	NA	0.992505	183	143	TE associated
YOL160W	genus-unconserved	NA	0.415205	NA	NA	NA	NA	NA	0.0526316	NA	0	FALSE	NA	0.978408	342	3649	unknown
YOL155W-A	genus-unconserved	NA	0.888889	NA	0.192593	NA	NA	NA	NA	NA	NA	FALSE	NA	0.969843	135	8522	unknown
YOL131W	genus-conserved	0.980778	0.996942	0.966361	0.963303	1	0.948012	0.996942	0.993884	0.0138	31	TRUE	1	0.938794	327	39938	vertical descent
YOL097W-A	genus-unconserved	0.260369	0.241935	0.188172	0.258065	0.403226	0.333333	0.198925	0.198925	NA	NA	FALSE	NA	0.965203	186	12591	de novo
YOL019W-A	genus-unconserved	0.0849673	0	0.0130719	0.581699	0	0	0	0	NA	NA	FALSE	NA	0.962348	153	12112	de novo
YOR011W-A	genus-unconserved	NA	NA	NA	0.0434783	NA	NA	NA	NA	NA	NA	FALSE	NA	0.998037	207	693	TE associated
YOR015W	genus-unconserved	0.15119	0.169444	0.15	0.113889	0	0.169444	0.3	0.155556	NA	1	FALSE	NA	0.991435	360	5034	de novo
YOR029W	genus-unconserved	0.215136	0.28869	0.300595	0.46131	0.157738	0.10119	0.0625	0.133929	1.75	24	FALSE	NA	0.980728	336	29641	de novo
YOR032W-A	genus-unconserved	0.289979	0.298507	0.298507	0.303483	0.537313	0	0.278607	0.313433	2.32	NA	FALSE	NA	0.957887	201	37217	de novo
YOR072W	genus-unconserved	0.165873	0.314286	0.101587	0.0793651	0.168254	NA	NA	NA	NA	3	FALSE	NA	0.987866	315	23018	unknown
YOR183W	genus-unconserved	0.205495	0.171795	0.102564	0.14359	0.394872	0.394872	0.0871795	0.14359	3.5	21	FALSE	NA	0.975196	390	13726	de novo
YOR186W	genus-conserved	0.899836	1	0.956322	0.494253	0.993103	0.993103	0.921839	0.94023	1.98e-10	64	TRUE	1	0.950571	435	17965	vertical descent
YOR235W	genus-unconserved	0.0639456	0.101587	0.0825397	0.047619	0.136508	0	0.0793651	0	NA	24	FALSE	NA	0.985011	315	69762	de novo
YOR314W	genus-unconserved	0.20303	0.318182	0.233333	0.139394	0.148485	0.0727273	0.312121	0.19697	1.02	26	FALSE	NA	0.982334	330	48428	de novo
YOR376W	genus-unconserved	0.204026	0.479675	0.186992	0.257453	0.186992	0.162602	0.0894309	0.0650407	NA	4	FALSE	NA	0.968059	369	62600	de novo
YOR376W-A	genus-unconserved	NA	0.192308	0.166667	NA	NA	NA	NA	NA	NA	NA	FALSE	NA	0.996788	156	64605	unknown
YOR381W-A	genus-unconserved	NA	0	0.113095	NA	NA	NA	NA	NA	NA	NA	FALSE	NA	0.996966	168	77832	unknown
YPL257W	genus-unconserved	NA	0.929553	NA	0.106529	NA	0.408935	NA	NA	NA	0	FALSE	NA	0.953961	582	272	TE associated
YPL200W	genus-conserved	0.99909	1	1	1	1	0.993631	1	1	0.924	29	TRUE	NA	0.921842	471	38498	vertical descent
YPL152W-A	genus-unconserved	NA	0.191919	0.10101	0.212121	NA	NA	NA	NA	NA	NA	FALSE	NA	0.998751	99	52703	unknown
YPL124W	genus-conserved	1	1	1	1	1	1	1	1	1.96e-07	86	TRUE	1	0.668273	762	104856	vertical descent
YPL062W	genus-unconserved	0.177072	0.404938	0.150617	0.0246914	0.00493827	0.133333	0.350617	0.17037	1.1	25	FALSE	NA	NA	405	3770	de novo
YPL038W-A	genus-unconserved	0.162202	0.234375	0.208333	0	0.0833333	0.09375	0.34375	0.171875	NA	NA	FALSE	NA	0.977338	192	37069	de novo
YPR038W	genus-unconserved	0.627381	0.658333	0.652778	0.602778	0.630556	0.661111	0.636111	0.55	NA	4	FALSE	NA	0.92202	360	74662	unknown
YPR064W	genus-unconserved	0.171769	0.261905	0	0.257143	0.235714	0.0952381	0.133333	0.219048	NA	33	FALSE	NA	0.98394	420	89950	de novo
YPR071W	genus-unconserved	0.679507	0.691824	0.916667	0.877358	0.83805	NA	0.287736	0.465409	NA	18	FALSE	NA	0.956638	636	80513	unknown
YAL063C-A	genus-unconserved	NA	NA	0.161512	NA	NA	NA	NA	NA	NA	NA	FALSE	NA	0.981085	291	132	TE associated
YAL037C-A	genus-unconserved	0.250384	0	0.268817	0.268817	0.129032	0.311828	0.365591	0.408602	1.12	NA	FALSE	NA	0.984475	93	50873	de novo
YAR035C-A	genus-unconserved	0.128748	0	0	0.135802	0.222222	0	0.296296	0.246914	NA	NA	FALSE	NA	0.987687	81	2579	de novo
YBL071C-B	genus-unconserved	0.484848	0.424242	0.848485	0.424242	0.424242	0.424242	0.424242	0.424242	NA	NA	FALSE	NA	0.961278	99	53236	de novo
YBL071C	genus-unconserved	0.205733	0.343042	0.0776699	0.514563	0.12945	0.116505	0.0679612	0.190939	NA	1	FALSE	NA	0.973769	309	54001	de novo
YBR027C	genus-unconserved	0.160875	0.219219	0.147147	0.21021	0.132132	0.111111	0.126126	0.18018	NA	6	FALSE	NA	NA	333	27767	de novo
YBR050C	genus-conserved	0.986936	1	0.979351	1	0.970501	0.9941	0.979351	0.985251	1.1e-08	19	TRUE	1	0.904711	1017	9478	vertical descent
YBR063C	genus-conserved	0.96602	1	1	1	0.997531	0.995062	0.871605	0.897942	0.061	37	FALSE	NA	0.965917	1215	16218	vertical descent
YBR072C-A	genus-unconserved	0.196649	0.351852	0.117284	0.382716	0.12963	0.395062	0	0	NA	NA	FALSE	NA	0.972877	162	32108	de novo
YBR144C	genus-unconserved	0.103855	0.0603175	0.111111	0.120635	0.0952381	0.0444444	0.24127	0.0539683	NA	53	FALSE	NA	0.983762	315	109940	de novo
YBR182C-A	genus-unconserved	0.157509	0.302564	0.225641	0.169231	0.0461538	0.0769231	0.0307692	0.251282	2.88	NA	FALSE	NA	0.998216	195	47934	de novo
YBR196C-A	genus-unconserved	0.290476	0.88	0.333333	0.333333	0.44	0.0466667	0	0	0.184	NA	FALSE	NA	0.932905	150	29316	de novo
YBR196C-B	genus-unconserved	0.134694	0.190476	0.0666667	0	0.047619	0.047619	0.590476	0	NA	NA	FALSE	NA	0.985368	105	28859	de novo
YBR292C	genus-unconserved	0.105223	0.163978	0.16129	0.129032	0.016129	0.112903	0.094086	0.0591398	2.59	0	FALSE	NA	0.991792	372	140098	de novo
YBR296C-A	genus-unconserved	0.154167	0.591667	0	0.025	0	NA	NA	NA	NA	NA	FALSE	NA	0.984832	120	155519	unknown
YBR298C-A	genus-unconserved	0.217718	0	0.342342	0.171171	0.198198	0.324324	0.27027	NA	NA	NA	FALSE	NA	0.986974	222	160431	unknown
YCL058C	genus-unconserved	0.43573	0.0718954	0.636166	0.281046	0.0893246	0.522876	0.690632	0.75817	NA	7	FALSE	NA	0.875625	459	19200	unknown
YCR006C	genus-unconserved	0.18686	0.244726	0.221519	0.0443038	0.232068	0.168776	0.208861	0.187764	NA	35	FALSE	NA	0.985724	474	1132	de novo
YCR022C	genus-unconserved	0.27205	0.168116	0.423188	0.255072	0.13913	0.344928	0.127536	0.446377	0.99	19	FALSE	NA	NA	345	5569	de novo
YCR024C-B	genus-unconserved	0.167469	0.11985	0.116105	0.314607	0.273408	0.131086	0.11236	0.104869	NA	NA	FALSE	NA	0.960742	267	6709	de novo
YCR025C	genus-unconserved	0.181439	0.163017	0.632603	0.214112	0	0	0.260341	0	NA	28	FALSE	NA	0.907031	411	5718	de novo
YCR108C	genus-unconserved	0.307292	0.0208333	0.135417	0.307292	0.0729167	NA	1	NA	NA	NA	FALSE	NA	0.00249822	192	19806	unknown
YDL069C	genus-conserved	0.979243	0.982906	0.978632	0.982906	0.982906	0.974359	0.978632	0.974359	1.12e-11	79	TRUE	0.929412	0.884904	702	100602	vertical descent
YDL022C-A	genus-unconserved	0.167871	0.333333	0.176707	NA	NA	0.0562249	0.220884	0.0522088	NA	NA	FALSE	NA	0.999465	249	24368	de novo
YDL009C	genus-unconserved	0.171517	0.478395	0.175926	0.12037	0.12037	0.17284	0.0895062	0.0432099	NA	9	FALSE	NA	0.98162	324	1176	de novo
YDL007C-A	genus-conserved	1	1	NA	1	NA	1	1	1	3.48	NA	FALSE	NA	0.882405	258	326	TE associated
YDR010C	genus-unconserved	0.166366	0.216216	0.0690691	0.261261	0.135135	0.15015	NA	NA	NA	13	FALSE	NA	0.997323	333	27532	unknown
YDR034C-A	genus-unconserved	0.267958	0.531073	0.254237	0.322034	0.316384	0.0282486	0.248588	0.175141	NA	NA	FALSE	NA	0.918094	177	38	de novo
YDR042C	genus-conserved	0.993367	0.965174	1	1	1	1	0.988391	1	0.0036	42	FALSE	1	0.943076	603	19767	vertical descent
YDR102C	genus-unconserved	0.178893	0.333333	0.294294	0.132132	0.0750751	0.186186	0.114114	0.117117	0.5	11	FALSE	NA	0.99768	333	5667	de novo
YDR114C	genus-unconserved	0.256011	0.217822	0.105611	0.122112	0.0627063	0.250825	0.49505	0.537954	NA	12	FALSE	NA	0.967345	303	13139	de novo
YDR169C-A	genus-unconserved	0.26	0.353333	0.3	0.04	NA	0.38	0.2	0.286667	1.188	NA	FALSE	NA	0.980371	150	8183	de novo
YDR209C	genus-unconserved	0.105935	0.140097	0.137681	0.137681	0.326087	0	0	0	NA	2	FALSE	NA	0.963597	414	373	de novo
YDR215C	genus-unconserved	0.217736	0.415459	0.229469	0.306763	0.183575	0.128019	0.103865	0.157005	7.8	30	FALSE	NA	0.978587	414	9868	de novo
YDR274C	genus-unconserved	0.27765	0.376344	0.255376	0.255376	0.129032	0.27957	0.451613	0.196237	NA	38	FALSE	NA	0.984297	372	11178	de novo
YDR281C	genus-conserved	0.956463	1	0.87619	0.990476	0.87619	0.990476	0.980952	0.980952	1.1e-10	35	FALSE	0.76087	0.918808	315	817	vertical descent
YDR344C	genus-unconserved	0.14704	0.132883	0.198198	0.114865	0.227477	0.123874	0.137387	0.0945946	5.72	30	FALSE	NA	0.99536	444	10637	de novo
YDR366C	genus-unconserved	0.171858	0.218045	0.14787	0.172932	0.225564	0.100251	0.155388	0.182957	NA	3	FALSE	NA	0.979657	399	149	de novo
YDR504C	genus-unconserved	0.140625	0.338542	0.104167	0.0963542	0.117188	0.0338542	0.0989583	0.195312	NA	7	FALSE	NA	0.987152	384	61791	de novo
YEL073C	genus-conserved	0.848765	1	0.555556	0.787037	NA	0.916667	0.916667	0.916667	0.65	0	FALSE	NA	0.438794	324	54529	vertical descent
YEL068C	genus-unconserved	0.757508	1	0.444444	1	0.585586	NA	NA	NA	NA	0	FALSE	NA	0.952891	333	36104	unknown
YEL067C	genus-unconserved	0.192906	0.12585	0.403061	0.14966	0.180272	0.102041	0.253401	0.136054	NA	1	FALSE	NA	0.978944	588	35306	de novo
YEL057C	genus-conserved	1	1	1	1	1	1	1	1	0.495	19	FALSE	NA	0.801927	702	16361	unknown
YEL035C	genus-unconserved	0.16795	0.359281	0.259481	0.239521	0.0598802	0.0259481	0.0538922	0.177645	NA	22	FALSE	NA	0.9793	501	13946	de novo
YEL014C	genus-unconserved	0.236228	0.395425	0.0522876	0.124183	0.150327	0.330065	0.199346	0.401961	0.456	32	FALSE	NA	0.968772	306	7005	de novo
YEL009C-A	genus-unconserved	NA	0.176471	NA	0.0269608	NA	NA	NA	NA	NA	0	FALSE	NA	0.981442	408	431	TE associated
YER085C	genus-conserved	0.921456	0.996169	0.965517	0.66092	0.900383	0.994253	0.93295	1	0.799	0	FALSE	NA	0.940757	522	15173	unknown
YER135C	genus-unconserved	NA	0.0610687	NA	NA	NA	NA	NA	NA	NA	38	FALSE	NA	0.994825	393	1346	unknown
YER181C	genus-unconserved	0.208333	0.166667	0.185185	0.33642	0.12963	0.123457	NA	0.308642	NA	0	FALSE	NA	0.991256	324	22	TE associated
YER188C-A	genus-unconserved	NA	NA	0.436667	NA	0.123333	NA	NA	NA	NA	NA	FALSE	NA	0.990899	300	583	TE associated
YFL019C	genus-unconserved	0.133333	0.163842	NA	0.112994	NA	0.220339	0.0677966	0.101695	2.7	15	FALSE	NA	0.999286	354	23	de novo
YFL015C	genus-unconserved	0.144589	0.214141	0.151515	0.119192	0.240404	0	0.278788	0.00808081	NA	18	FALSE	NA	0.986081	495	5567	de novo
YFR026C	genus-conserved	0.908235	1	0.915686	NA	0.970588	0.958824	NA	0.696078	0.594	15	FALSE	NA	0.972698	510	666	TE associated
YFR032C-B	genus-unconserved	0.283009	0.856061	0.0795455	0.378788	0	0.0795455	0.409091	0.17803	NA	NA	FALSE	NA	0.845289	264	16571	de novo
YFR035C	genus-unconserved	0.546584	0.544928	0.324638	0.756522	0.707246	0.486957	0.649275	0.356522	NA	51	FALSE	NA	0.94611	345	18982	unknown
YFR054C	genus-unconserved	NA	0.88601	NA	0	NA	NA	NA	NA	NA	1	FALSE	NA	0.98733	579	51716	unknown
YGL230C	genus-conserved	0.985843	1	0.986486	0.986486	0.993243	0.993243	0.966216	0.975225	6.02e-09	39	TRUE	0.970588	0.939686	444	46641	vertical descent
YGL193C	genus-unconserved	0.333333	0.602564	0.384615	0.384615	0.272436	0.410256	0.121795	0.157051	1.5	3	FALSE	NA	0.933976	312	26646	de novo
YGL188C-A	genus-unconserved	0.208713	0.425532	0.0638298	0	0.397163	0	0.29078	0.283688	NA	NA	FALSE	NA	0.974483	141	33554	de novo
YGL118C	genus-unconserved	0.116765	0.164384	0.0114155	0.260274	0.0410959	0.06621	0.0981735	0.175799	2.99	43	FALSE	NA	0.995004	438	30247	de novo
YGL041C-B	genus-unconserved	0.296903	0.180328	0.262295	0.278689	0.180328	0	NA	0.879781	NA	NA	FALSE	NA	0.975732	183	5978	unknown
YGL034C	genus-unconserved	0.200625	0.306011	0.0491803	0.0819672	0.311475	0.0300546	0.349727	0.275956	1.416	59	FALSE	NA	0.98965	366	20488	de novo
YGL015C	genus-conserved	0.977463	1	0.926209	0.931298	1	0.984733	1	1	0.00304	15	FALSE	0	0.945039	393	52317	vertical descent
YGL007C-A	genus-unconserved	0.298851	1	0.114943	0	0.896552	0.0804598	0	0	NA	NA	FALSE	NA	0.92666	87	52185	de novo
YGR016C-A	genus-unconserved	0.291005	1	0.759259	0	0	0	0	0.277778	NA	NA	FALSE	NA	0.968594	108	11859	de novo
YGR045C	genus-unconserved	0.22747	0.245179	0.363636	0.366391	0.300275	0.0358127	0.121212	0.15978	0.858	0	FALSE	NA	0.977159	363	9233	de novo
YGR050C	genus-unconserved	0.0920368	0.0980392	0.131653	0.109244	0	0.131653	0.0812325	0.092437	1.98	11	FALSE	NA	0.99429	357	17385	de novo
YGR146C-A	genus-unconserved	0.269841	0	0.41358	0	0	0.481481	0.407407	0.58642	NA	NA	FALSE	NA	0.953426	162	5760	de novo
YGR204C-A	genus-unconserved	0.105263	0.184211	0	0.307018	0	0.22807	0.0175439	0	NA	NA	FALSE	NA	0.990186	114	21998	de novo
YGR227C-A	genus-unconserved	0.10249	0.316092	0.0632184	0	0.0977011	NA	0.0689655	0.0689655	NA	NA	FALSE	NA	NA	174	17032	unknown
YGR240C-A	genus-unconserved	0.206823	0.442786	0.308458	0	0.208955	0.258706	0.119403	0.109453	NA	NA	FALSE	NA	0.980193	201	42557	de novo
YHL048C-A	genus-unconserved	NA	NA	NA	NA	NA	NA	NA	NA	NA	NA	FALSE	NA	0.996431	135	2198	unknown
YHL037C	genus-unconserved	0.115849	0.211443	0.119403	0.0447761	0.146766	0.131841	0.0895522	0.0671642	NA	8	FALSE	NA	0.998394	402	17552	de novo
YHL005C	genus-unconserved	0.159215	0.150127	0.139949	0.086514	0.307888	0.0839695	0.109415	0.236641	NA	33	FALSE	NA	0.985903	393	6437	de novo
YHR007C-A	genus-unconserved	0.253968	0.106481	0.805556	0.375	0.143519	0.0694444	0.180556	0.0972222	1.96	NA	FALSE	NA	0.969129	216	5488	de novo
YHR022C-A	genus-unconserved	0.288889	0.633333	0	0	0.633333	0.177778	NA	NA	NA	NA	FALSE	NA	0.973055	90	4102	unknown
YHR052C-B	genus-unconserved	0.785714	1	0.862069	0.655172	0.948276	1	0.37931	0.655172	NA	NA	FALSE	NA	0.936652	174	65404	unknown
YHR053C	genus-conserved	0.983871	0.983871	0.983871	0.983871	0.983871	0.983871	0.983871	0.983871	0.51	NA	FALSE	NA	0.474661	186	65420	vertical descent
YHR054C-B	genus-unconserved	0.785714	1	0.862069	0.655172	0.948276	1	0.37931	0.655172	NA	NA	FALSE	NA	0.936652	174	67402	unknown
YHR055C	genus-conserved	0.983871	0.983871	0.983871	0.983871	0.983871	0.983871	0.983871	0.983871	0.63	NA	FALSE	NA	0.474661	186	67418	vertical descent
YHR130C	genus-unconserved	0.123299	0.261905	0.0833333	0.0386905	0.0386905	0.241071	0.14881	0.0505952	0.561	41	FALSE	NA	0.992684	336	5592	de novo
YHR139C-A	genus-unconserved	0.255952	0.455128	0.233974	0.227564	0.403846	0.192308	0.134615	0.144231	4.1	24	FALSE	NA	0.965025	312	8759	de novo
YHR173C	genus-unconserved	0.375895	0.560472	0.150442	0.268437	0.156342	0.507375	0.59587	0.39233	NA	17	FALSE	NA	0.938258	339	12768	de novo
YHR214C-D	genus-unconserved	0.171769	0.180272	NA	0.207483	NA	NA	0.204082	0.0952381	NA	NA	FALSE	NA	0.990364	294	1010	unknown
YHR214C-E	genus-unconserved	0.221111	0.2	NA	0.18	0.2	0.2	0.406667	0.14	NA	NA	FALSE	NA	0.963419	300	1562	de novo
YIL163C	genus-unconserved	0.207022	0.525424	0.310734	0.0564972	0.240113	0.039548	0.0649718	0.211864	1.76	4	FALSE	NA	0.874554	354	159402	de novo
YIL134C-A	genus-unconserved	0.197479	0.0490196	0	0.421569	0.313725	0.122549	0.245098	0.230392	NA	NA	FALSE	NA	0.997145	204	99929	de novo
YIL102C	genus-unconserved	0.498366	0.53268	NA	0.0424837	0.705882	0.712418	NA	NA	NA	19	FALSE	NA	0.9404	306	21767	unknown
YIL086C	genus-unconserved	0.145631	0.300971	0.0355987	0.00647249	0.210356	0.116505	0.18123	0.168285	3.43	26	FALSE	NA	0.983583	309	2664	de novo
YIL059C	genus-unconserved	NA	0.385246	0.327869	0.901639	NA	NA	NA	NA	NA	21	FALSE	NA	0.533547	366	3	TE associated
YIL029C	genus-unconserved	0.650738	0.293706	0.965035	0.958042	0.771562	NA	0.386946	0.529138	NA	39	FALSE	NA	0.959672	429	101	TE associated
YIL014C-A	genus-unconserved	0.69127	0.888889	NA	NA	0.87619	1	NA	0	NA	0	FALSE	NA	0.945931	315	47	TE associated
YIR018C-A	genus-unconserved	0.246377	0.173913	0.644928	0	NA	0.42029	0.23913	0	NA	NA	FALSE	NA	0.993754	138	40501	de novo
YIR020C	genus-unconserved	0.176803	0	0.240924	0.240924	0.240924	0.283828	0.118812	0.112211	0.288	0	FALSE	NA	0.97252	303	31645	de novo
YJL142C	genus-unconserved	0.431843	0.465649	0.465649	0.465649	0.320611	0.157761	0.608142	0.53944	NA	42	FALSE	NA	0.956817	393	49191	unknown
YJL077C	genus-unconserved	0.211039	0.376263	0.305556	0.29798	0.234848	0.0757576	0.118687	0.0681818	NA	25	FALSE	NA	0.974126	396	59478	de novo
YJL052C-A	genus-unconserved	0.492857	0.666667	0.666667	0.0777778	0.883333	0.0777778	0.45	0.627778	NA	NA	FALSE	NA	0.850642	180	16476	unknown
YJL047C-A	genus-unconserved	0.536316	0.808081	0.454545	0.228956	0.340067	0.511785	0.643098	0.767677	NA	NA	FALSE	NA	0.821021	297	5199	unknown
YJL027C	genus-unconserved	0.313121	0.719424	0.155875	0.258993	0.117506	0.16307	0.381295	0.395683	0.704	1	FALSE	NA	0.167024	417	13962	de novo
YKL183C-A	genus-unconserved	0.217304	0.286385	0.150235	0.150235	0.469484	0.084507	0.183099	0.197183	NA	NA	FALSE	NA	0.97823	213	14279	de novo
YKL106C-A	genus-conserved	0.92381	1	1	1	0.775	0.883333	1	0.808333	0.75	NA	FALSE	NA	0.95985	120	17423	unknown
YKL102C	genus-unconserved	0.239496	0.107843	0.25817	0.254902	0.232026	0.124183	0.441176	0.25817	1.05	18	FALSE	NA	0.993398	306	28338	de novo
YKL097C	genus-unconserved	0.324296	0.756691	0.26764	0.40146	0.148418	0.145985	0.274939	0.274939	NA	20	FALSE	NA	0.90364	411	38779	de novo
YKL096C-B	genus-unconserved	0.137143	0.3	0.206667	0	0.22	0.233333	0	0	2.2	NA	FALSE	NA	0.971984	150	39349	de novo
YKR073C	genus-unconserved	0.294615	0.4081	0.127726	0.560748	0.383178	0.199377	0.143302	0.239875	NA	33	FALSE	NA	0.959136	321	60402	de novo
YLL030C	genus-unconserved	0.118212	0.0964912	0.154971	0.0935673	0.166667	0.0906433	0.105263	0.119883	NA	12	FALSE	NA	0.983048	342	11354	de novo
YLR036C	genus-conserved	0.889542	0.877451	0.955882	0.937908	NA	NA	0.880719	0.795752	1.08	22	FALSE	NA	0.958423	612	254	TE associated
YLR042C	genus-conserved	0.983245	1	1	0.997942	0.962963	0.987654	0.954733	0.979424	0.00178	0	FALSE	1	0.810849	486	8699	vertical descent
YLR053C	genus-conserved	0.9301	1	0.911315	0.938838	0.917431	0.926606	0.908257	0.908257	2.4e-09	71	TRUE	0.706897	0.95182	327	26833	vertical descent
YLR082C	genus-conserved	0.997698	1	1	1	0.994911	1	0.988974	1	3.05	0	FALSE	NA	0.686117	1179	71127	unknown
YLR122C	genus-unconserved	0.106878	0.0978836	0.140212	0.18254	NA	NA	0.037037	0.0767196	NA	11	FALSE	NA	0.999643	378	16615	unknown
YLR236C	genus-unconserved	0.371252	0.462963	0.41358	0.41358	0.459877	0.351852	0.314815	0.182099	NA	7	FALSE	NA	0.969486	324	11949	de novo
YLR255C	genus-unconserved	0.253027	0.262712	0.158192	0.454802	0.248588	0.177966	0.0734463	0.39548	2.38	38	FALSE	NA	0.978765	354	4872	de novo
YLR264C-A	genus-unconserved	0.625153	0.410256	0.74359	0.74359	0.401709	0.683761	0.683761	0.709402	NA	NA	FALSE	NA	0.949143	117	14176	unknown
YLR285C-A	genus-unconserved	0.105263	0.0409357	0.0409357	0.0409357	0.0877193	0.140351	0.239766	0.146199	NA	NA	FALSE	NA	0.989115	171	19503	de novo
YLR302C	genus-unconserved	0.114522	0.137741	0.14876	0.23416	0.0909091	0.0523416	0.104683	0.0330579	NA	0	FALSE	NA	NA	363	190	de novo
YLR331C	genus-unconserved	0.552154	0.904762	0.992063	0.992063	0.134921	0.174603	0.333333	0.333333	NA	31	FALSE	NA	0.901142	378	2507	de novo
YLR406C-A	genus-unconserved	0.111667	0.193333	0.193333	0	0.06	NA	NA	NA	2.72	NA	FALSE	NA	0.992148	150	8838	unknown
YLR412C-A	genus-unconserved	0.181504	0	0.183575	0.241546	0.111111	0.125604	0.231884	0.376812	0.3	NA	FALSE	NA	0.973947	207	3116	de novo
YLR415C	genus-unconserved	0.238938	0.560472	0.20059	0.144543	0.333333	0.132743	0.218289	0.0825959	0.72	9	FALSE	NA	0.917559	339	7108	de novo
YML122C	genus-unconserved	0.249719	0.136483	0.244094	0.225722	0.406824	0.377953	0.244094	0.112861	1.1	54	FALSE	NA	0.981799	381	105572	de novo
YML054C-A	genus-unconserved	0.305481	0.930818	0	0.188679	0.54717	0.0440252	0.18239	0.245283	NA	NA	FALSE	NA	0.941649	159	569	de novo
YML053C	genus-conserved	0.891572	0.981221	0.871674	0.86385	0.896714	0.876369	0.877934	0.873239	2.73e-10	0	TRUE	1	0.900785	639	434	vertical descent
YML007C-A	genus-unconserved	0.634492	0.90991	0.675676	0.261261	0	0.648649	0.972973	0.972973	NA	NA	FALSE	NA	0.896324	111	36778	unknown
YMR001C-A	genus-unconserved	0.18491	0.212121	0.155844	0.238095	0.229437	0.103896	0.177489	0.177489	NA	NA	FALSE	NA	0.950214	231	18473	de novo
YMR008C-A	genus-unconserved	0.119658	0.119658	0.209402	0.121795	0.0982906	0.0320513	0.179487	0.0769231	NA	0	FALSE	NA	NA	468	6502	de novo
YMR075C-A	genus-unconserved	0.469165	0	0.825137	0.825137	0.377049	0.180328	0.215847	0.860656	NA	29	FALSE	NA	0.893469	366	36489	unknown
YMR082C	genus-unconserved	0.12405	0.0756303	0.10084	0.10084	0.271709	0.109244	0.128852	0.0812325	0.684	14	FALSE	NA	0.981263	357	31004	de novo
YMR103C	genus-unconserved	0.188115	0.0413223	0.14876	0.404959	0.0743802	0.118457	0.330579	0.198347	0.594	0	FALSE	NA	0.979122	363	7951	de novo
YMR122C	genus-unconserved	0.203429	0.445333	0.0933333	0.189333	0.192	0.176	0.168	0.16	2.56	36	FALSE	NA	0.979836	375	6023	de novo
YMR141C	genus-unconserved	0.174757	0.349515	0.132686	0.197411	0.0744337	0.18123	0.177994	0.110032	2.99	33	FALSE	NA	0.995896	309	23069	de novo
YMR158C-A	genus-unconserved	0.458592	0.456522	1	0.630435	0.0724638	0.673913	0.137681	0.23913	NA	NA	FALSE	NA	0.889543	138	8	TE associated
YMR254C	genus-unconserved	0.114656	0.15534	0.0517799	0.0355987	0.0323625	0.190939	0.190939	0.145631	2.88	21	FALSE	NA	0.999108	309	8735	de novo
YMR316C-A	genus-unconserved	0.110806	0.099359	0.0608974	0.192308	0.0608974	0	0.198718	0.163462	NA	0	FALSE	NA	0.979479	312	67897	de novo
YNL184C	genus-unconserved	0.242027	0.116208	0.801223	0.385321	0.0856269	0.0458716	0.11315	0.146789	NA	10	FALSE	NA	0.965382	327	189856	de novo
YNL155C-A	genus-conserved	1	1	1	1	1	1	1	1	1.48	NA	FALSE	NA	0.848858	225	177029	unknown
YNL146C-A	genus-unconserved	0.115751	0.158974	0.0871795	0.220513	0.2	0	0.0461538	0.0974359	3.6	NA	FALSE	NA	0.982869	195	167584	de novo
YNL143C	genus-unconserved	0.260632	0.356234	0.399491	0.399491	0.272265	0.124682	0.272265	0	1.96	35	FALSE	NA	0.974661	393	161978	de novo
YNL140C	genus-unconserved	0.578697	0.957895	0.364912	0.301754	0.736842	0.742105	0.463158	0.484211	NA	21	FALSE	NA	0.956103	570	157678	unknown
YNL130C-A	genus-unconserved	0.112731	0	0.244898	0	0.0408163	0	0.306122	0.197279	0.84	NA	FALSE	NA	0.997502	147	137773	de novo
YNL097C-B	genus-unconserved	0.132404	0.121951	0.0813008	0.146341	0.146341	0.130081	0.146341	0.154472	NA	NA	FALSE	NA	0.977873	123	78245	de novo
YNL040C-A	genus-unconserved	NA	0.382716	NA	NA	NA	NA	NA	NA	NA	NA	FALSE	NA	NA	81	5400	unknown
YNR075C-A	genus-unconserved	0.712366	0.688172	NA	0.322581	0.83871	NA	NA	1	NA	NA	FALSE	NA	0.947537	93	53849	unknown
YNR077C	genus-unconserved	NA	NA	0.482353	NA	0.101961	NA	NA	NA	NA	NA	FALSE	NA	0.992327	255	55625	unknown
YOL159C-A	genus-unconserved	0.654212	0.604396	0.538462	NA	0.128205	NA	1	1	NA	NA	FALSE	NA	0.607245	273	2798	unknown
YOL118C	genus-unconserved	0.150254	0.203883	0.216828	0	0.0744337	0.184466	0.194175	0.177994	0.544	27	FALSE	NA	0.995539	309	16379	de novo
YOL085C	genus-unconserved	0.177527	0.210526	0.25731	0.201754	0.125731	0.0964912	0.175439	0.175439	NA	32	FALSE	NA	0.988223	342	38044	de novo
YOL038C-A	genus-unconserved	0.1875	0.322917	0.208333	0.28125	0.239583	0.166667	0.09375	0	0.0868	NA	FALSE	NA	0.978051	96	26747	de novo
YOR008C-A	genus-unconserved	0.117845	0.265993	0.016835	0	0.111111	0.205387	0.03367	0.191919	NA	NA	FALSE	NA	0.993041	297	1958	de novo
YOR034C-A	genus-unconserved	0.187929	NA	0.156379	0.36214	0.279835	0.0329218	0.160494	0.135802	NA	NA	FALSE	NA	0.991613	243	40508	de novo
YOR068C	genus-unconserved	0.536646	0.991304	0.113043	0.243478	1	0.217391	0.991304	0.2	NA	2	FALSE	NA	0.941113	345	15385	unknown
YOR161C-C	genus-unconserved	0.0748299	0	0	0	0.183673	0.190476	NA	NA	NA	NA	FALSE	NA	0.976267	147	24737	unknown
YOR268C	genus-unconserved	0.234873	0.225564	0.145363	0	0.218045	0.250627	0.157895	0.646617	NA	9	FALSE	NA	0.96788	399	28344	unknown
YOR293C-A	genus-unconserved	0.323063	0.411765	0.398693	0.254902	0.111111	0.320261	0.254902	0.509804	NA	NA	FALSE	NA	0.982691	153	13383	de novo
YOR316C-A	genus-unconserved	0.169388	0.171429	0.209524	0.109524	0.0238095	0	0.495238	0.17619	1.82	NA	FALSE	NA	0.984654	210	53111	de novo
YOR343C	genus-unconserved	0.194845	0.394495	0.357798	0.171254	0	0.103976	0.2263	0.110092	2.68	18	FALSE	NA	0.989829	327	518	de novo
YOR394C-A	genus-unconserved	NA	0.27381	NA	NA	NA	NA	NA	NA	NA	NA	FALSE	NA	0.97359	168	103611	unknown
YPL261C	genus-unconserved	0.22515	0.533981	0.158576	0.158576	0.0841424	0.148867	0.33657	0.15534	NA	0	FALSE	NA	0.970021	309	6354	de novo
YPL223C	genus-conserved	0.993238	1	1	1	0.988166	0.982249	0.994083	0.988166	1.87e-12	28	TRUE	0.728972	0.533012	507	65625	vertical descent
YPL119C-A	genus-unconserved	0.102273	0.0909091	0.166667	0	0.174242	0.0681818	0.204545	0.0113636	3.1	NA	FALSE	NA	0.990542	264	111782	de novo
YPL080C	genus-unconserved	0.12844	0.0764526	0.17737	0.159021	0.24159	0.0856269	0.0764526	0.0825688	2.04	40	FALSE	NA	0.970914	327	29571	de novo
YPL056C	genus-unconserved	0.0588235	0	0	0	0	0.133987	0.277778	0	0.416	34	FALSE	NA	0.985546	306	10317	de novo
YPR014C	genus-unconserved	0.136797	0.590909	0	0	0	0.236364	0.130303	0	NA	34	FALSE	NA	0.952712	330	15015	de novo
YPR078C	genus-conserved	0.99068	0.991957	0.991957	0.993744	0.991957	0.989276	0.994638	0.981233	5.27e-11	71	TRUE	1	0.93344	1119	71055	vertical descent
YPR096C	genus-unconserved	0.201792	0.541254	0	0.389439	0.122112	0	0.122112	0.237624	1.82	6	FALSE	NA	0.961278	303	44176	de novo
YPR145C-A	genus-conserved	0.903556	1	0.869198	0.902954	0.974684	0.85654	0.860759	0.860759	8.32e-09	NA	TRUE	1	0.870271	237	14127	vertical descent
YPR159C-A	genus-unconserved	0.455182	0.441176	0.480392	0.480392	0.460784	0.382353	0.441176	0.5	NA	NA	FALSE	NA	0.942719	102	3428	de novo
YPR195C	genus-unconserved	NA	0	NA	0.109091	0.136364	NA	NA	NA	NA	0	FALSE	NA	0.993219	330	4778	unknown

### Sheet: Column descriptions
column		description
SGD Systematic name		Systematic name of gene on Saccharomyces Genome Database
genus conservation status		Indicates whether gene is conserved or not in Saccharomyces
mean RFC		mean reading frame conservation between the S. cerevisiae ORF and the orthologous ORF in all other species in the genus in which an ortholog is located. If there are multiple ORFs at the orthologous locus, the highest RFC is taken
RFC S. paradoxus etc.		reading frame conservation between the S. cerevisiae ORF and the orthologous ORF in the specified species
best e-value for syntenic homology group		lowest hhalign profile-profile alignment e-value between the Saccharomyces MSA of the gene and candidate homology groups in syntenic regions of genera outside Saccharomyces
count species with syntenic homologs		number of species with candidate syntenic homologs
syntenic homolog in YGOB		indicates whether YGOB identifies a syntenic homolog for the gene outside Saccharomyces
expected strand proportion		if syntenic homologs outside Saccharomyces are inferred, indicates what proportion of these homologs are in the same strand orientation as the S. cerevisiae gene relative to the anchor gene
aa divergence within saccharomyces		average pairwise alignment distance among Saccharomyces orthologs, caclulated using dist.alignment function from seqinr R package
ORF length		length of ORF in nucleotides
distance to TE		distance to closest TE annotation in reference S. cerevisiae genome
inferred origin		inferred origin into Saccharomyces genome
